# NIMBus: a Negative Binomial Regression based Integrative Method for Mutation Burden Analysis

**DOI:** 10.1101/2020.05.29.124149

**Authors:** Jing Zhang, Jason Liu, Patrick McGillivray, Caroline Yi, Lucas Lochovsky, Donghoon Lee, Mark Gerstein

## Abstract

**Background:** Identifying frequently mutated regions is a key approach to discover DNA elements influencing cancer progression. However, it is challenging to identify these burdened regions due to mutation rate heterogeneity across the genome and across different individuals. Moreover, it is known that this heterogeneity partially stems from genomic confounding factors, such as replication timing and chromatin organization. The increasing availability of cancer whole genome sequences and functional genomics data from the Encyclopedia of DNA Elements (ENCODE) may help address these issues.

**Results:** We developed a Negative binomial regression-based Integrative Method for mutation Burden analysiS (NIMBus). Our approach addresses the over-dispersion of mutation count statistics by (1) using a Gamma-Poisson mixture model to capture the mutation-rate heterogeneity across different individuals and (2) estimating regional background mutation rates by regressing the varying local mutation counts against genomic features extracted from ENCODE.

We applied NIMBus to whole-genome cancer sequences from the PanCancer Analysis of Whole Genomes project (PCAWG) and other cohorts. It successfully identified well-known coding and noncoding drivers, such as TP53 and the TERT promoter. To further characterize the burdening of non-coding regions, we used NIMBus to screen transcription factor binding sites in promoter regions that intersect DNase I hypersensitive sites (DHSs). This analysis identified mutational hotspots that potentially disrupt gene regulatory networks in cancer. We also compare this method to other mutation burden analysis methods.

**Conclusion:** NIMBus is a powerful tool to identify mutational hotspots. The NIMBus software and results are available as an online resource at github.gersteinlab.org/nimbus.
