## Supplementary Table for "NIMBus: a Negative Binomial Regression based Integrative Method for Mutation Burden Analysis"

### Sheet: Benchmarking Results
OncodriveFML	PCAWG Consortium	Genes highlighted in Yellow are shared with NIMBus
AC002126.6	ALB	Genes in Bold are COSMIC Tier 1 Genes
AL662824.5	DTL	Genes in Underline are COSMIC Tier 2 Genes
AL662830.5	FOXA1
AL773544.1	G025135
AL844527.7	IFI44L
ALX1	IGHA1
ARID3B	IGHA2
ARID5B	IGHD
ARNT	IGHD7-27
ARNT2	IGHG2
ARNTL	IGHJ1
ATF3	IGHJ2P
BACH1	IGHJ3
BARHL1	IGHJ3P
BATF3	IGHJ4
BCL11A	IGHJ5
BHLHE41	IGHJ6
BRCA1	IGHM
BX088580.2	KIAA0125
BX284686.1	MALAT1
CDX2	NEAT1
CEBPB	NFKBIZ
CR354565.3	RFTN1
CR759733.4	RMRP
CR812478.2	RNF34
CR933878.8	RNU12
CR936877.3	TERT
CREB1	TMEM107
CREB3	WDR74
CREB3L4
CTCF
CTCFL
DNMT1
E2F1
E2F2
E2F4
E2F6
EBF1
EGR1
EGR2
EGR3
EGR4
EHF
ELF1
ELF2
ELK4
EN1
ENSG00000234254
ENSG00000235187
ENSG00000250096
ESR1
ESRRB
ESRRG
ETS1
ETS2
ETV1
ETV5
ETV6
FLI1
FOS
FOXA2
FOXB1
FOXB2
FOXC1
FOXD4
FOXD4L1
FOXD4L3
FOXD4L5
FOXD4L6
FOXE1
FOXE3
FOXI1
FOXI2
FOXJ2
FOXJ3
FOXK2
FOXM1
FOXN3
FOXO1
FOXO3
FOXS1
FUBP1
GABPA
GATA1
GATA2
GCM1
GFI1
GLI2
GLI3
GLIS2
HAND1
HAND2
HES1
HES7
HEY2
HEYL
HINFP
HIVEP2
HIVEP3
HLTF
HNF4A
HNF4G
HSF1
ID1
ID4
IKZF1
IKZF4
INSM1
IRF1
IRF7
JUN
JUND
KIAA0415
KLF1
KLF14
KLF15
KLF16
KLF4
KLF5
KLF6
KLF7
KLF9
LHX9
LYL1
MAFA
MAFK
MAX
MAZ
MBD2
MEF2A
MEF2C
MSC
MXI1
MYC
MYOD1
MZF1
NEUROD1
NEUROD6
NFE2
NFIX
NFKB1
NFKB2
NFYA
NFYB
NHLH1
NHLH2
NKX2-3
NKX3-2
NPAS3
NR1H4
NR1I2
NR2C2
NR2F1
NR2F2
NR2F6
NR3C1
NRF1
OTP
PAX5
PBX3
PLAG1
PLAGL1
POU1F1
POU2F1
POU3F1
POU6F1
PPARD
PPARG
PTF1A
PURA
RARA
RARB
RELA
REST
RFX1
RFX4
RFX5
RFX6
RFX7
RFX8
RREB1
RUNX2
RUNX3
RXRA
RXRG
SCXB
SMARCC2
SNAI2
SOX2
SOX8
SOX9
SP1
SP2
SP3
SP4
SP5
SP6
SP7
SP8
SP9
SPDEF
SPI1
SPIC
SREBF2
SRF
SRY
STAT1
STAT2
STAT3
STAT4
TBX1
TCF12
TCF3
TEAD4
TFAP2A
TFAP2B
TFAP2C
TFAP2D
TFAP2E
TFCP2
TGIF2LY
THAP1
THRA
THRB
TLX3
TP73
TWIST1
TWIST2
USF1
WT1
YY1
ZBTB42
ZBTB49
ZBTB7A
ZBTB7B
ZEB1
ZFX
ZFY
ZIC4
ZIC5
ZNF148
ZNF238
ZNF263
ZNF281
ZNF350
ZNF524
ZNF683
ZNF740
ZNF76

### Sheet: NIMBus COSMIC Results
COSMIC Tier 1 and Tier 2 genes that were identified by NIMBus:
Tier 1	Tier 2
AMER1	AKT3
ARID1A	ASXL2
ATP1A1	BIRC6
AXIN2	FEN1
BCL11A	FNBP1
BCL2	KNSTRN
BCL6	MALAT1
BIRC3	SGK1
BTG1	SPECC1
CALR	STAG1
CAMTA1	TFPT
CBFB	THRAP3
CCND3	ZNRF3
CD74
CHEK2
CIC
CIITA
CRTC3
CXCR4
DDIT3
EBF1
ERBB2
ERBB3
ETV6
EZR
FOXO1
H3F3B
HERPUD1
HIST1H3B
HSP90AA1
IL21R
LPP
MDM2
MLLT1
MYC
NF2
PAX5
PIM1
POU2AF1
RAF1
SBDS
SDHAF2
SH3GL1
SOCS1
SRSF2
STAG2
STAT3
TBL1XR1
TCF3
TCL1A
TERT
TNFAIP3
TP53
TRIM24
TSC1
XPO1
